# Finding the relatives of a critically endangered island endemic reveals a heterogeneous evolution of land snail mitogenomes (Gastropoda: Helicidae)

**DOI:** 10.1101/2025.03.24.642578

**Authors:** Ondřej Korábek, Katerina Vardinoyannis, Aydin Örstan, Nikolaos Psonis

## Abstract

We analysed the phylogenetic relationships of *Aristena rechingeri*, an extremely rare, large, flat-shelled snail from the Aegean island of Karpathos. Low-depth Illumina sequencing data obtained from an empty shell were available, but there was no reference genome or sequences of nuclear loci from the related taxa, so we attempted to resolve the phylogeny with mitogenome sequences. We confirmed that *Aristena* is sister to the globular-shelled genera *Helix* and *Maltzanella* and not to the similarly flat-shelled and geographically proximate *Isaurica* from Anatolia. Concurrently, we clarified the status of two other flat-shelled taxa (*Isaurica callirhoe*, *Levantina menkhorsti*). However, even data from complete mitogenomes do not resolve most of the intergeneric relationships in the tree. The mitogenome sequences show variation in nucleotide compositions and substitution rates among species, making phylogenetic inference difficult even with complex mixture models. In general, our examination of the properties of the mitogenomes point to their dynamic and varied evolution, which misleads phylogenetic analyses even at shallow phylogenetic depths. Furthermore, we found that duplications within the mitogenomes are not very rare and that protein-coding genes followed by tRNAs typically end with an incomplete stop codon. The latter presents an issue for automatic annotation tools.
