## Supplementary material for "Finding the relatives of a critically endangered island endemic reveals a heterogeneous evolution of land snail mitogenomes (Gastropoda: Helicidae)": Table S1

### Sheet: Tab_S1_list_of_samples
ID	species	locality	GPS coordinates (WGS84)	isolate (lab code)	shells deposited	rrnL accession	cox1 accession	rrnS accession	mitogenome accession	short read archive accession	BioSample	reference
HE000505	Helix pomatia	Germany: Bayern: Unterdietfurt, Huldsessen	48.3978°N 12.7084°E	P_488	NMP P6M 29637	n/a	n/a	n/a	MK347426	n/a	n/a	Korábek et al., 2019
HE000808	Helix secernenda	Montenegro: Lovćen Mts.	42.40°N 18.82°E*	SEC	SMF 360468	n/a	n/a	n/a	OR637331;OR637332;OR637333;OR637334	SRR26802402	SAMN38222775	Korábek & Hausdorf, 2024
HE000991	Caucasotachea vindobonensis	Russia: Moscow Region: Lobnya	56.018°N 37.466°E	VIND	NMP P6M 29979	n/a	n/a	n/a	OR637335;OR637336;OR637337	SRR26802397	SAMN38222777	Korábek & Hausdorf, 2024
HE001230	Maltzanella dickhauti	Turkey: Afyonkarahisar Prov.: Burunkaya near Dinar	38.093°N 30.254°E*	MT7	SMNS ZI0100714	n/a	n/a	n/a	PQ304681	SRR30101277	SAMN42993183	Korábek & Hausdorf, in prep.
HE001246	Isaurica schuetti	Turkey: Antalya Prov.: Turunçova env., near Limyra	36.5167°N 30.0497°E	IS41	SMF 342498	n/a	n/a	n/a	PQ304682	SRR30207710	SAMN43041457	this study
HE001273	Helix salomonica	Turkey: Hakkâri Prov.: Hakkâri, castle	37.5695°N 43.7391°E	SL1	NMBE 505493	n/a	n/a	n/a	PQ304683	SRR30101276	SAMN42993184	Korábek & Hausdorf, in prep.
HE001286	Amanica praecellens	Turkey: Hatay Prov.: Yeniköy 4 km above Payas	36.8°N 36.3°E*	IS5	SMNS ZI0050435	n/a	n/a	n/a	PQ304684	SRR30207709	SAMN43041458	this study
HE001338	Helix buchii	Turkey: Trabzon Prov.: Sümela monastery	40.6894°N 39.6589°E	BC2	SMF 342443	n/a	n/a	n/a	PQ304685	SRR30101281	SAMN42993178	Korábek & Hausdorf, in prep.
HE001725	Helix vladika	Montenegro: between Miloševići and Krnovo	42.9059°N 19.0908°E	VLAD	SMF 360472	n/a	n/a	n/a	OR637338;OR637339;OR637340	SRR26802401	SAMN38222774	Korábek & Hausdorf, 2024
HE002250	Levantina escheriana	Turkey: Mardin Prov.: Elmabahçe	37.49°N 40.68°E*	CGR22912	SMF 359894, 344911	n/a	n/a	n/a	PQ304686	SRR30101284	SAMN42993185	this study
HE002405	Helix lucorum	Serbia: Pomoravlje Dist.: highway north of Ćuprija	43.953°N 21.367°E	LUC	NMP P6M 30042	n/a	n/a	n/a	OR637341;OR637342;OR637343;OR637344;OR637345	SRR26802398	SAMN38222776	Korábek & Hausdorf, 2024
HE002487	Levantina menkhorsti	Turkey: Bitlis Prov.: Küçüksu köyü, 11 km E of Tatvan, limestone rocks on the left side of the road to Van	38.44°N 42.33°E*	LV38	NMBE n/a	n/a	n/a	n/a	PQ304687	SRR30207708	SAMN43041459	this study
HE002600	Helix philibinensis	Bulgaria: Blagoevgrad Prov.: Kresna Gorge S of Cherniche, old road	41.8333°N 23.1515°E	6271	ZMH 161015	n/a	n/a	n/a	PQ304688	SRR29927067	SAMN42760698	Korábek & Hausdorf, in prep.
HE002644	Helix pomacella	Bulgaria: Yambol Prov.: N of Granitovo, by road to Elhovo	42.1291°N 26.5399°E	6598	ZMH 161075	n/a	n/a	n/a	PQ304689	SRR30156000	SAMN43056454	Korábek & Hausdorf, in prep.
HE002843	Helix albescens	Russia: Krasnodar: Verkhnebakanskiy, 2 rkm SW of: pass between Anapa and Novorossiysk, dry meadow	44.8200°N 37.6419°E	6986	ZMH 86696	n/a	n/a	n/a	PQ304690	SRR30101285	SAMN42993176	Korábek & Hausdorf, in prep.
HE002865	Helix buchii	Georgia: Mtskheta-Mtianeti: T’ianet’i: 4.5 rkm towards Tbilisi	42.0722°N 44.9597°E	7000	ZMH 86493	n/a	n/a	n/a	PQ304691	SRR30101283	SAMN42993177	Korábek & Hausdorf, in prep.
HE002944	Lindholmia nordmanni	Turkey: Artvin: Su Kavuşumu: 1 rkm SE from crossroads Erzurum/Yusufeli/Artvin towards Yusufeli	40.8122°N 41.6294°E	6930	ZMH 96444	n/a	n/a	n/a	PQ304692	SRR30101282	SAMN42993181	this study
HE002946	Helix thessalica	Czechia: Jihomoravský kraj: Mohelno, left bank of Jihlava	49.1048°N 16.1866°E	7315	ZMH 161230	n/a	n/a	n/a	OR684514	SRR26802400	SAMN38222772	Korábek & Hausdorf, 2024
HE002954	Helix pronuba	Greece: Crete: Elafonisos, rocky slope	35.2717°N 23.5422°E	7055	ZMH 29342	n/a	n/a	n/a	PQ304693	SRR30101280	SAMN42993179	Korábek & Hausdorf, in prep.
HE002964	Helix nucula	Lebanon: Beqaa Gov.: N of Aammiq	33.7311°N 35.7761°E	7057	ZMH 161177	n/a	n/a	n/a	PQ304694	SRR30101279	SAMN42993180	Korábek & Hausdorf, in prep.
HE003132	Helix pathetica	Turkey: Erzincan Prov.: road D100 between Çavuşköy and Kalıntaş	39.9809°N 38.6687°E	7582	coll. Korábek O.	n/a	n/a	n/a	PQ304695	SRR30156001	SAMN43056453	Korábek & Hausdorf, in prep.
HE003148	Aristena rechingeri	Greece: Karpathos Isl., NW of Myrtonas	35.5825°N 27.1664°E	ADNA1001251	NHMC 50.46741	n/a	n/a	n/a	PQ304696	SRR14773380;SRR14773381	SAMN19612944	Psonis et al., 2022, this study
HE003251	Helix pelagonesica	Greece: Central Macedonia: SE of Nikiti	40.2058°N 23.6975°E	42932f	NMP P6M 42932	n/a	n/a	n/a	PQ213602	SRR30184185	SAMN43090863	Korábek & Hausdorf, 2024
HE003253	Codringtonia parnassia	Greece: Central Greece: 0.5 km from Analipsi on road to Kyriaki	38.4061°N 22.8388°E	42947f	NMP P6M 42947	n/a	n/a	n/a	PQ304638	SRR30184184	SAMN43090864	this study
HE003254	Neocrassa neocrassa	Albania: Gjirokastër County: Jorgucat, shallow valley immediately N of	39.9391°N 20.2609°E	42963f	NMP P6M 42963	n/a	n/a	n/a	PQ286532	SRR30184183	SAMN43090865	this study
HE003257	Helix lutescens	Slovakia: Košický kraj: Kalša	48.6162°N 21.5221°E	42983f	NMP P6M 42983	n/a	n/a	n/a	OR684515	SRR26802399	SAMN38222778	Korábek & Hausdorf, 2024
HE003268	Helix godetiana	Greece: Dodecanese: Astypalaia Isl., Koutsomytis islet	36.549°N 26.446°E	6519	NHMC 50.23959	n/a	n/a	n/a	PQ304697	SRR30101286	SAMN42993175	Korábek & Hausdorf, 2024
HE003272	Caucasotachea atrolabiata	Georgia: Imereti: Tskaltubo, Kumistavi, entrance of Prometheus Cave	42.3772°N 42.6006°E	159145	ZMH 159145	n/a	n/a	n/a	PQ304698	SRR30101278	SAMN42993182	this study
HE003273	Helix figulina	Greece: Central Greece: Chaironeia to Thouria, limestone hill by the road	38.4892°N 22.8740°E	42946	NMP P6M 42946	n/a	n/a	n/a	PQ304639	SRR30274234	SAMN43225970	Korábek & Hausdorf, 2024
HE003274	Helix thessalica	Romania: Buzău County: SW of Ciuta	45.2468°N 26.5050°E	141581a	ZMH 141581	n/a	n/a	n/a	PQ286533	SRR30274233	SAMN43225971	Korábek & Hausdorf, 2024
HE003275	Helix cincta	Italy: Veneto: Verona: Belluno Veronese, cemetery	45.6799°N 10.8930°E	141579a	ZMH 141579	n/a	n/a	n/a	PQ286534	SRR30274232	SAMN43225972	Korábek & Hausdorf, 2024
HE003276	Helix ligata	Italy: Lazio: Rieti: Amatrice, gas station on road SS 4 near Bagnolo	42.6245°N 13.2367°E	141559a	ZMH 141559	n/a	n/a	n/a	PQ286535	SRR30274231	SAMN43225973	Korábek & Hausdorf, 2024
HE003277	Helix pomatia	Czechia: Jihomoravský kraj: Pouzdřany, NPP Pouzdřanská step – Kolby	48.9488°N 16.6451°E	141580a	ZMH 141580	n/a	n/a	n/a	PQ304640	SRR30274230	SAMN43225974	Korábek & Hausdorf, 2024
HE002240	Isaurica lycia	Turkey: Muğla Prov.: Kumlubük S of Marmaris	36.79°N 28.19°E*	CGR22915	HNHM 104254	MW443337	MW444021	n/a	n/a	n/a	n/a	Korábek et al., 2022
HE002426	Isaurica lycia	Turkey: Antalya Prov.: Demre, N of the ancient town of Myra, dirt road ending at a single building at the NE facing slope	36.2633°N 29.9844°E	ZMH3166	coll. Walther F. 2181	MZ376675	MZ382612	n/a	n/a	n/a	n/a	Neiber et al., 2022
HE002529	Isaurica schuetti	Turkey: Antalya Prov.: 1 km S of junction to Olympos, 12 road km from Phaselis	36.4064°N 30.4168°E	IS10	NMBE 549845	MZ376676	MZ382613	MW446142	n/a	n/a	n/a	Neiber et al., 2022
HE002568	Isaurica lycia	Turkey: Antalya Prov.: Demre, Kale	36.262°N 29.985°E*	6089	SMNS ZI0088483	PV156783	PV155412	n/a	n/a	n/a	n/a	this study
HE002569	Isaurica pamphylica	Turkey: Antalya Prov.: Altınkaya, ruins of Selge	37.229°N 31.126°E*	6088	SMNS ZI0088484	PV156784	PV155413	PV156780	n/a	n/a	n/a	this study
HE003236	Isaurica lycia	Greece: Dodecanese: Megisti Isl. (Kastellorizo Isl.), Papalazarou fields	36.1575°N 29.5883°E	7723	NHMC 50.24410	PV156785	n/a	n/a	n/a	n/a	n/a	this study
HE003237	Isaurica lycia	Greece: Dodecanese: Megisti Isl. (Kastellorizo Isl.), Vigla mt., around plateau	36.1456°N 29.5825°E	7722	NHMC 50.24411	PV156786	PV155414	PV156781	n/a	n/a	n/a	this study
HE003242	Isaurica lycia ("callirhoe")	Turkey: Muğla Prov.: Akdağ mountains, steep limestone slope above plain	36.5811°N 29.6058°E	8049	CM 188835	PV156787	PV155415	PV156782	n/a	n/a	n/a	this study
outgroup	Cepaea nemoralis	laboratory stock	n/a	n/a	no voucher	n/a	n/a	n/a	OY279576	ERR11226479, ERR11226480, ERR11226481, ERR11226482, ERR11226483, ERR11226484	SAMEA7523314	Davison et al., 2024
outgroup	Cepaea hortensis	United Kingdom: Northamptonshire: Kettering, Geddington, 2 Queen Eleanor Road	52.4391°N -0.6831°E	n/a	no voucher	n/a	n/a	n/a	OY992898	ERR12318600, ERR12319369, ERR12319371, ERR12319372	SAMEA9312581	DToL, 2024
outgroup	Theba pisana	Spain: Mallorca: Can Pastilla	39.5392°N 2.7164°E	n/a	no voucher	n/a	n/a	n/a	MH362760	n/a	n/a	Wang et al., 2018
outgroup	Cornu aspersum	United Kingdom: Bedfordshire: Luton, Stopsley, Hollybush Road	51.8882°N -0.3851°E	n/a	no voucher	n/a	n/a	n/a	OZ076471	ERR12954120, ERR12954121, ERR12954122, ERR12954123, ERR12954124, ERR12954125, ERR12982566	SAMEA8534452	DToL, 2024

### Sheet: explanations_to_Tab_S1
CM	Carnegie Museum of Natural History, Pittsburgh, Pennsylvania, U.S.A.
HNHM	Magyar Természettudományi Múzeum (Hungarian Natural History Museum), Budapest, Hungary
NHMC	Μουσείο Φυσικής Ιστορίας Κρήτης (Natural History Museum of Crete), Iraklion, Crete
NMBE	Naturhistorisches Museum der Burgergemeinde Bern (Natural History Museum of Bern), Switzerland
NMP	Národní Muzeum (National Museum), Praha, Czechia
SMF	Senckenberg Forschungsinstitut und Naturmuseum Frankfurt (Senckenberg Research Institute and Natural History Museum Frankfurt), Frankfurt am Main, Germany
SMNS	Staatliches Museum für Naturkunde Stuttgart (State Museum of Natural History Stuttgart), Stuttgart, Germany
ZMH	Zoologisches Museum (Zoological Museum), Hamburg, Germany
*	GPS is only approximate, derived from locality description
Davison et al., 2024	Davison A, Chowdhury M, Johansen M, Wellcome Sanger Institute Tree of Life programme, Uliano-Silva M, Blaxter M. (2024). High heteroplasmy is associated with low mitochondrial copy number and selection against non-synonymous mutations in the snail Cepaea nemoralis. BMC Genomics 25: 596.	https://doi.org/10.1186/s12864-024-10505-w
DToL, 2024	Darwin Tree of Life (https://www.darwintreeoflife.org/)
Korábek et al. 2019	Korábek O, Petrusek A, Rovatsos M. (2019). Mitogenome of Helix pomatia and the basal phylogeny of Helicinae (Gastropoda, Stylommatophora, Helicidae). ZooKeys 827: 19–30.	https://doi.org/10.3897/zookeys.827.33057
Korábek et al., 2022	Korábek O, Juřičková L, Petrusek A. (2022). Diversity of land snail tribe Helicini (Gastropoda: Stylommatophora: Helicidae): Where do we stand after 20 years of sequencing mitochondrial markers? Diversity 14: 24.	https://doi.org/10.3390/d14010024
Korábek & Hausdorf 2024	Korábek O, Hausdorf B. (2024). Accelerated mitochondrial evolution and asymmetric viability of hybrids contribute to the persistence of Helix thessalica in the Helix pomatia range. Molecular Ecology 33: e17474.	https://doi.org/10.1111/mec.17474
Psonis et al. 2022	Psonis N, Vardinoyannis K, Poulakakis N. (2022). High-throughput degraded DNA sequencing of subfossil shells of a critically endangered stenoendemic land snail in the Aegean. Molecular Phylogenetics and Evolution 175: 107561.	https://doi.org/10.1016/j.ympev.2022.107561
Wang et al., 2018	Wang P, Yang S-P, Lin J-H, Zhang M-Z, Zhou W-C(2018). The mitochondrial genome of the land snail Theba pisana (Müller, 1774) (Stylommatophora: Helicidae): the first complete sequence in the genus Theba. Mitochondrial DNA Part B 3: 798–800.	https://doi.org/10.1080/23802359.2018.1491341
