## Supplementary material for "Finding the relatives of a critically endangered island endemic reveals a heterogeneous evolution of land snail mitogenomes (Gastropoda: Helicidae)": Table S2

### Sheet: Tab_S2_sequencing_and_assembly
ID	batch	species	isolate (lab code)	method	setup	no. of unfiltered reads (not read pairs)	no. of filtered reads (file used for mapping, filtering methods varied especially in min. length)	reads classified by kraken2 (k2_pluspf_16gb_20240605)	average coverage	coverage range	alignment rate	results	reference
HE000505	1	Helix pomatia (Huldsessen)	P_488	long-range PCR, Sanger	NA	NA	NA	NA	NA	NA	NA	complete mitogenome	Korábek et al., 2019
HE000991	3	Caucasotachea vindobonensis	VIND	RNAseq, Illumina	75 bp SE	88.5 M	83.9 M	NA	45,654x	3–1,798,750	0.0993	3 gaps (between rrnL and nd6, cox3 and nd4, nd2 and cox1), all PCGs and rRNAs complete	Korábek & Hausdorf, 2024
HE002405	3	Helix lucorum	LUC	RNAseq, Illumina	75 bp SE	70.9 M	66.8 M	NA	26,561x	1–750,683	0.073	3 gaps (between cytb and cox2, cox3 and nd4, nd2 and cox1), all PCGs and rRNAs complete	Korábek & Hausdorf, 2024
HE000808	3	Helix secernenda	SEC	RNAseq, Illumina	75 bp SE	88.5 M	83.1 M	NA	36,605x	5–1,421,192	0.0801	5 gaps (all PCGs complete except for 2 bp missing from the start of cytb and coded as Ns, rrnL incomplete at the beginning)	Korábek & Hausdorf, 2024
HE001725	3	Helix vladika (mtDNA of H. dormitoris)	VLAD	RNAseq, Illumina	75 bp SE	86.9 M	82.2 M	NA	79,217x	1–7,188,352	0.1753	4 gaps (all PCGs and rRNAs complete except for 6 bp missing from the start of cytb and coded as Ns)	Korábek & Hausdorf, 2024
HE002946	4	Helix thessalica (Mohelno)	7315	RNAseq, Illumina	150 bp PE	81.8 M	76.0 M	NA	91,514x	6–1,638,241	0.1202	complete mitogenome	Korábek & Hausdorf, 2024
HE003253	6	Codringtonia parnassia	42947f	RNAseq, Illumina	150 bp PE	90.7 M	74.1 M	NA	92,279x	17–2,471,477	0.1402	complete mitogenome, but the assembly between trnV and rrnL may be unreliable	this study
HE003257	6	Helix lutescens	42983f	RNAseq, Illumina	150 bp PE	75.9 M	62.4 M	NA	111,933x	11–2,589,777	0.1847	complete mitogenome	Korábek & Hausdorf, 2024
HE003251	6	Helix pelagonesica	42932f	RNAseq, Illumina	150 bp PE	60.8 M	49.9 M	NA	100,104x	8–3,063,824	0.2082	complete mitogenome	Korábek & Hausdorf, in prep.
HE003254	6	Neocrassa neocrassa	42963f	RNAseq, Illumina	150 bp PE	74.9 M	61.8 M	NA	152,756x	52–4,174,067	0.257	1 gap (between nd6 and trnP, which is incomplete at the beginning)	this study
HE003275	9	Helix cincta	141579a	RNAseq, Illumina	150 bp PE	157.5 M	130.1 M	NA	115,896x	6–2,305,788	0.0872	1 gap (between cox1 and rrnL), all PCGs and rRNA’s complete	Korábek & Hausdorf, in prep.
HE003273	9	Helix figulina	42946	RNAseq, Illumina	150 bp PE	86.0 M	79.1 M	NA	73,466x	4–1,209,941	0.0883	complete mitogenome	Korábek & Hausdorf, in prep.
HE003276	9	Helix ligata	141559a	RNAseq, Illumina	150 bp PE	155.5 M	131.1 M	NA	295,666x	9–6,366,529	0.2121	2 gaps (between cytb and cox2, cox2 and atp8, both probably due to tRNA gene duplications and duplication of atp8), all PCGs and rRNAs complete	Korábek & Hausdorf, in prep.
HE003277	9	Helix pomatia (Pouzdřany)	141580a	RNAseq, Illumina	150 bp PE	81.1 M	72.9 M	NA	148,204x	7–2,073,222	0.1935	complete mitogenome	Korábek & Hausdorf, in prep.
HE003274	9	Helix thessalica (Ciuta)	141581a	RNAseq, Illumina	150 bp PE	111.6 M	99.0 M	NA	249,725x	17–4,879,523	0.2385	1 gap (between rrnL and nd6), all PCGs and rRNAs complete	Korábek & Hausdorf, in prep.
HE003272	10	Caucasotachea atrolabiata	159145	WGS, Illumina	150 bp PE	92.7 M	75.0 M	0.0167	160x	77–223*	0.0002	complete mitogenome	this study
HE002843	10	Helix albescens	6986	WGS, Illumina	150 bp PE	83.9 M	70.2 M	0.0158	334x	156–433*	0.0004	complete mitogenome	Korábek & Hausdorf, in prep.
HE002865	10	Helix buchii majority lineage	7000	WGS, Illumina	150 bp PE	69.7 M	58.3 M	0.0134	203x	92–272*	0.0003	complete mitogenome	Korábek & Hausdorf, in prep.
HE001338	10	Helix buchii minority lineage	7040	WGS, Illumina	150 bp PE	93.3 M	74.2 M	0.0136	143x	71–192	0.0002	complete mitogenome	Korábek & Hausdorf, in prep.
HE003268	10	Helix godetiana	6519	WGS, Illumina	150 bp PE	55.2 M	35.8 M	0.0235	16x	1–48	0	complete mitogenome	Korábek & Hausdorf, in prep.
HE002964	10	Helix nucula	7057	WGS, Illumina	150 bp PE	91.1 M	76.2 M	0.0143	978x	449–1,180*	0.0011	complete mitogenome	Korábek & Hausdorf, in prep.
HE002600	10	Helix philibinensis	6271	WGS, Illumina	150 bp PE	79.9 M	68.0 M	0.0186	423x	169–540	0.0006	complete mitogenome	Korábek & Hausdorf, in prep.
HE002954	10	Helix pronuba	7055	WGS, Illumina	150 bp PE	84.4 M	70.8 M	0.0152	316x	116–513*	0.0004	complete mitogenome	Korábek & Hausdorf, in prep.
HE001273	10	Helix salomonica	SL1	WGS, Illumina	150 bp PE	100.9 M	77.9 M	0.031	783x	346–959*	0.0009	complete mitogenome	Korábek & Hausdorf, in prep.
HE002250	10	Levantina escheriana	CGR22912	WGS, Illumina	150 bp PE	80.1 M	55.9 M	0.0327	544x	281–797*	0.0009	complete mitogenome	this study
HE002944	10	Lindholmia nordmanni	6930	WGS, Illumina	150 bp PE	93.0 M	77.6 M	0.0148	275x	127–371*	0.0003	complete mitogenome	this study
HE001230	10	Maltzanella dickhauti	MT7	WGS, Illumina	150 bp PE	79.4 M	59.8 M	0.0182	112x	36–216	0.0002	complete mitogenome	Korábek & Hausdorf, in prep.
HE003148	5	Aristena rechingeri	ADNA_100125_1	WGS, Illumina	150 bp PE, 75 bp SE	1.4 M, 21.6 M	1.2 M, 16.5 M	0.0355	13x	1–31	0.0002	1 gap (near the start of rrnL), all PCGs and rRNAs complete	Psonis et al., 2022; this study
HE001286	7	Amanica praecellens	IS5	WGS, Illumina	75 bp PE	26.8 M	26.6 M	0.0059	9x	1–23	0.0001	1 gap (2 bp within nd5)	this study
HE001246	7	Isaurica schuetti	IS41	WGS, Illumina	75 bp PE	50.6 M	49.0 M	0.0068	10x	1–23	0	complete mitogenome	this study
HE002487	7	Levantina menkhorsti	LV38	WGS, Illumina	75 bp PE	12.6 M	12.4 M	0.0122	49x	16–90	0.0008	complete mitogenome	this study
HE003132	8	Helix pathetica	7582	WGS, Illumina	150 bp PE	78.7 M	52.7 M	0.0131	153x	51–283*	0.0003	complete mitogenome	Korábek & Hausdorf, in prep.
HE002644	8	Helix pomacella	6598	WGS, Illumina	150 bp PE	82.9 M	45.3 M	0.0117	186x	83–256	0.0004	complete mitogenome	Korábek & Hausdorf, in prep.
